# PlantGeneAnn: a high-accuracy *ab initio* plant gene annotation tool fine-tuned from a genome foundation model

**DOI:** 10.64898/2026.06.25.733695

**Authors:** Qizhe Zhang, Zhengyang Zhang, Kepeng Lin, Jing Wang, Kaixuan Deng, Wei Xu, Qing-Yong Yang, Xuehai Hu

## Abstract

Structural annotation remains a bottleneck for translating the growing catalog of high-quality plant genomes into biological insights, as current pipelines rely on RNA-seq and homologous protein evidence that are often unavailable for non-model species. Existing *ab initio* tools are constrained by model scale and perform poorly in complex plant genomic regions. We present PlantGeneAnn, a plant-optimized *ab initio* gene annotation tool fine-tuned from a genome foundation model. It combines a Mamba-MoE DNA encoder with a U-Net-style embedding decoder and a semi-Markov decoding pipeline. Trained on 40 angiosperm species, PlantGeneAnn establishes a new state-of-the-art (SOTA) across a stringent 20-species benchmark, significantly outperforming Helixer, Tiberius, and ANNEVO at exon-, intron-, and locus-levels, with mean F1 scores of 0.856, 0.880, and 0.707, respectively. It also enables efficient customized fine-tuning: LoRA fine-tuning increased the locus-level F1 of the out-of-distribution bryophyte *Physcomitrium patens* from 0.581 to 0.736, with performance plateauing at 40% of the fine-tuning data. Notably, PlantGeneAnn requires substantially lower peak memory usage than other baseline tools, allowing annotation of large plant genomes on standard personal workstations. PlantGeneAnn thus provides accurate, hardware-friendly ab initio annotation for diverse plant genomes, particularly newly assembled genomes, population-scale projects, and non-model plants.
