## Supplemental Table 1 for "PlantGeneAnn: a high-accuracy *ab initio* plant gene annotation tool fine-tuned from a genome foundation model"

### Sheet: train & valid
Genome, assembly version, and source of reference genomes used for training, ablation and validation.
Species	Assembly and Version	Source	Usage
Alnus glutinosa	GCF_958979055.1_dhAlnGlut1.1	NCBI RefSeq	train
Arabidopsis lyrata	GCF_000004255.2_v.1.0	NCBI RefSeq	train & ablation
Arachis hypogaea	GCF_003086295.2_arahy.Tifrunner.gnm1.KYV3	NCBI RefSeq	train
Brachypodium distachyon	GCF_000005505.3_Brachypodium_distachyon_v3.0	NCBI RefSeq	train & ablation
Camelina sativa	GCF_000633955.1_Cs	NCBI RefSeq	train
Capsella rubella	GCF_000375325.1_Caprub1_0	NCBI RefSeq	train
Coffea arabica	GCF_036785885.1_Coffea Arabica ET-39 HiFi	NCBI RefSeq	train
Cucumis sativus	GCF_000004075.3_Cucumber_9930_V3	NCBI RefSeq	train
Daucus carota	GCF_001625215.2_DH1_v3.0	NCBI RefSeq	train
Euphorbia lathyris	GCF_963576675.1_ddEupLath1.1	NCBI RefSeq	train
Glycine max	GCF_000004515.6_Glycine_max_v4.0	NCBI RefSeq	train
Gossypium hirsutum	GCF_007990345.1_Gossypium_hirsutum_v2.1	NCBI RefSeq	train
Ipomoea triloba	GCF_003576645.1_ASM357664v1	NCBI RefSeq	train
Juglans regia	GCF_001411555.2_Walnut_2.0	NCBI RefSeq	train
Lactuca sativa	GCF_002870075.5_Lsat_Salinas_v15	NCBI RefSeq	train
Lycium barbarum	GCF_019175385.1_ASM1917538v2	NCBI RefSeq	train
Mangifera indica	GCF_011075055.1_CATAS_Mindica_2.1	NCBI RefSeq	train
Manihot esculenta	GCF_001659605.2_M.esculenta_v8	NCBI RefSeq	train
Medicago truncatula	GCF_003473485.1_MtrunA17r5.0-ANR	NCBI RefSeq	train
Musa acuminata	GCF_036884655.1_Cavendish_Baxijiao_AAA	NCBI RefSeq	train
Nymphaea colorata	GCF_008831285.2_ASM883128v2	NCBI RefSeq	train
Oryza brachyantha	GCF_000231095.2_ObraRS2	NCBI RefSeq	train & ablation
Oryza glaberrima	GCF_000147395.1_OglaRS2	NCBI RefSeq	train
Panicum virgatum	GCF_016808335.1_P.virgatum_v5	NCBI RefSeq	train
Phragmites australis	GCF_958298935.1_lpPhrAust1.1	NCBI RefSeq	train
Populus trichocarpa	GCF_000002775.5_P.trichocarpa_v4.1	NCBI RefSeq	train & ablation
Prunus persica	GCF_000346465.2_Prunus_persica_NCBIv2	NCBI RefSeq	train
Ricinus communis	GCF_019578655.1_ASM1957865v1	NCBI RefSeq	train
Rosa chinensis	GCF_002994745.2_RchiOBHm-V2	NCBI RefSeq	train
Salvia splendens	GCF_004379255.2_SspV2	NCBI RefSeq	train
Setaria viridis	GCF_005286985.2_Setaria_viridis_v4.0	NCBI RefSeq	train
Solanum dulcamara	GCF_947179165.1_daSolDulc1.2	NCBI RefSeq	train
Solanum lycopersicum	GCF_036512215.1_SLM_r2.1	NCBI RefSeq	train & ablation
Syzygium oleosum	GCF_021117445.2_Sole_v2.1	NCBI RefSeq	train
Theobroma cacao	GCF_000208745.1_Criollo_cocoa_genome_V2	NCBI RefSeq	train
Trifolium pratense	GCF_020283565.1_ARS_RC_1.1	NCBI RefSeq	train
Triticum aestivum	GCF_018294505.1_IWGSC_CS_RefSeq_v2.1	NCBI RefSeq	train
Vitis vinifera	GCF_030704535.1_ASM3070453v1	NCBI RefSeq	train
Zea mays	GCF_902167145.1_Zm-B73-REFERENCE-NAM-5.0	NCBI RefSeq	train
Ziziphus jujuba	GCF_031755915.1_ASM3175591v1	NCBI RefSeq	train
Brassica oleracea	GCF_000695525.1_BOL	NCBI RefSeq	valid
Chenopodium quinoa	GCF_001683475.1_ASM168347v1	NCBI RefSeq	valid
Henckelia pumila	GCF_033568475.1_ASM3356847v2	NCBI RefSeq	valid
Hibiscus syriacus	GCF_006381635.1_ASM638163v2	NCBI RefSeq	valid
Lolium perenne	GCF_019359855.2_Kyuss_2.0	NCBI RefSeq	valid
Lotus japonicus	GCF_012489685.1_LjGifu_v1.2	NCBI RefSeq	valid
Solanum tuberosum	GCF_000226075.1_SolTub_3.0	NCBI RefSeq	valid
Sorghum bicolor	GCF_000003195.3_Sorghum_bicolor_NCBIv3	NCBI RefSeq	valid

### Sheet: test
Genome, assembly version, and source of reference genomes used for testing.
Species	Assembly and Version	Source	Usage
Arabidopsis thaliana	GCA_978657495.1_TAIR12	TAIR	test
Arachis duranensis	GCF_000817695.3_aradu.V14167.gnm2.J7QH	NCBI RefSeq	test
Brassica napus	GCF_020379485.1_Da-Ae	NCBI RefSeq	test
Cannabis sativa	GCF_029168945.1_ASM2916894v1	NCBI RefSeq	test
Capsicum annuum	GCF_002878395.1_UCD10Xv1.1	NCBI RefSeq	test
Coffea eugenioides	GCF_003713205.1_Ceug_1.0	NCBI RefSeq	test
Elaeis guineensis	GCF_000442705.2_EG11	NCBI RefSeq	test
Glycine soja	GCF_004193775.1_ASM419377v2	NCBI RefSeq	test
Gossypium raimondii	GCF_025698545.1_ASM2569854v1	NCBI RefSeq	test
Hordeum vulgare	GCF_904849725.1_MorexV3_pseudomolecules_assembly	NCBI RefSeq	test
Miscanthus floridulus	GCF_019320115.1_ASM1932011v1	NCBI RefSeq	test
Nicotiana attenuata	GCF_001879085.1_NIATTr2	NCBI RefSeq	test
Oryza sativa	GCF_034140825.1_AGIS1.0	NCBI RefSeq	test
Papaver somniferum	GCF_003573695.1_ASM357369v1	NCBI RefSeq	test
Physcomitrium patens	GCF_000002425.5_Phypa V5	NCBI RefSeq	test
Selaginella moellendorffii	GCF_000143415.4_v1.0	NCBI RefSeq	test
Setaria italica	GCF_000263155.2_Setaria_italica_v2.0	NCBI RefSeq	test
Solanum pennellii	GCF_001406875.1_SPENNV200	NCBI RefSeq	test
Triticum dicoccoides	GCF_002162155.2_WEW_v2.1	NCBI RefSeq	test
Vitis riparia	GCF_004353265.1_EGFV_Vit.rip_1.0	NCBI RefSeq	test

### Sheet: training config
Detailed training configuration settings
configuration	settings
sequence length	40960
init lr	0
max lr	0.0001
end lr	5e-05
lr scheduler	linear
loss function	masked focal-F1
optimizer	adamw
adam betas1/betas2	0.9/0.99
weight decay	0.01
warm up ratio	0.05
max training steps	400000
eval steps	10000
save steps	10000
eval metrics	macro F1
total batch size	32
per gpu batch size	2
grad accum	2
early stop patience	2
training gpu device	8*NVIDIA A800-80G
gpu memory usage	58 GB
gpu hours	80 h
