## Supplemental Table 2 for "PlantGeneAnn: a high-accuracy *ab initio* plant gene annotation tool fine-tuned from a genome foundation model"

### Sheet: Exon level metrics
Exon-level F1, Recall, Precision score on 20 test species (The colors represent the relative magnitude of the values, and all data are expressed on a percentage scale).
Species	PlantGeneAnn F1	PlantGeneAnn Recall	PlantGeneAnn Precision	ANNEVO F1	ANNEVO Recall	ANNEVO Precision	Tiberius F1	Tiberius Recall	Tiberius Precision	Helixer F1	Helixer Recall	Helixer Precision
Arabidopsis thaliana	93.4275	92	94.9	92.8241	91.3	94.4	91.7439	91	92.5	89.023	90.6	87.5
Arachis duranensis	80.8506	78.9	82.9	77.7063	80.5	75.1	77.1626	78.9	75.5	69.0449	78.7	61.5
Brassica napus	88.1	88.1	88.1	86.8396	87.8	85.9	85.9995	85.8	86.2	79.026	86.7	72.6
Cannabis sativa	86.9447	81.4	93.3	85.9803	84.7	87.3	83.7734	80.1	87.8	80.8336	79.7	82
Capsicum annuum	85.2875	82.3	88.5	82.1938	84.4	80.1	73.2597	81.7	66.4	63.9994	80.3	53.2
Coffea eugenioides	85.9144	84.2	87.7	85.1942	85.9	84.5	83.2765	84.7	81.9	72.9678	82.2	65.6
Elaeis guineensis	84.8904	82.7	87.2	84.5999	84.7	84.5	79.4391	81.7	77.3	72.3208	82.3	64.5
Glycine soja	91.0561	89.1	93.1	88.4262	89.9	87	88.75	88.7	88.8	83.3311	86.6	80.3
Gossypium raimondii	90.3601	88.5	92.3	90.0453	89.4	90.7	88.3999	88.5	88.3	81.5743	86.6	77.1
Hordeum vulgare	87.6497	85.6	89.8	81.7866	88.8	75.8	68.2789	69.5	67.1	69.3491	86	58.1
Miscanthus floridulus	81.2932	79.2	83.5	78.4071	81.2	75.8	70.1344	73.1	67.4	65.8819	79	56.5
Nicotiana attenuata	86.0428	81.2	91.5	83.0391	84	82.1	78.833	81.2	76.6	73.3323	79.3	68.2
Oryza sativa	90.9201	89.3	92.6	89.7999	89.9	89.7	87.1995	87	87.4	78.5299	88	70.9
Papaver somniferum	80.4491	76.2	85.2	78.163	79.9	76.5	69.3667	78.4	62.2	45.0221	67.4	33.8
Physcomitrium patens	82.653	76.2	90.3	83.3329	78.5	88.8	77.3373	71.8	83.8	77.9199	80.5	75.5
Selaginella moellendorffii	61.2854	52.2	74.2	61.4114	54.7	70	32.808	23	57.2	47.4353	50.4	44.8
Setaria italica	89.8497	89.7	90	88.6324	89.9	87.4	85.9395	86.9	85	78.9158	88.2	71.4
Solanum pennellii	91.2329	90	92.5	90.5982	91	90.2	86.2013	88.3	84.2	79.4388	87.7	72.6
Triticum dicoccoides	84.6769	83.3	86.1	79.4942	87.4	72.9	63.6904	65.7	61.8	51.7941	84.2	37.4
Vitis riparia	88.5375	87.5	89.6	88.35	88.3	88.4	85.5484	88.6	82.7	78.8153	85.5	73.1

### Sheet: Intron level metrics
Intron-level F1, Recall, Precision score on 20 test species (The colors represent the relative magnitude of the values, and all data are expressed on a percentage scale).
Species	PlantGeneAnn F1	PlantGeneAnn Recall	PlantGeneAnn Precision	ANNEVO F1	ANNEVO Recall	ANNEVO Precision	Tiberius F1	Tiberius Recall	Tiberius Precision	Helixer F1	Helixer Recall	Helixer Precision
Arabidopsis thaliana	95.5385	94.5	96.6	95.1895	94.2	96.2	94.7441	94	95.5	91.4646	93.3	89.7
Arachis duranensis	84.1881	83.2	85.2	81.9644	84.7	79.4	81.7167	83.4	80.1	71.5076	82.5	63.1
Brassica napus	90.9982	91.4	90.6	90.084	91.3	88.9	89.2493	89.5	89	82.2987	90.3	75.6
Cannabis sativa	90.3112	85.9	95.2	90.191	89.3	91.1	88.5372	84.9	92.5	84.05	84	84.1
Capsicum annuum	87.5342	85.2	90	85.5737	87.1	84.1	80.8856	84.7	77.4	63.944	79.9	53.3
Coffea eugenioides	89.1231	87.6	90.7	88.7477	89.2	88.3	87.4452	88.1	86.8	73.5302	83	66
Elaeis guineensis	86.3688	83.8	89.1	86.4465	85.9	87	83.2485	82.9	83.6	69.4509	79.1	61.9
Glycine soja	92.8689	91.2	94.6	90.9328	92.2	89.7	91.199	90.9	91.5	83.8457	87.6	80.4
Gossypium raimondii	92.324	90.8	93.9	92.1454	91.5	92.8	90.9999	90.9	91.1	82.5422	87.9	77.8
Hordeum vulgare	90.5036	88.5	92.6	85.6353	91.6	80.4	71.4024	68.3	74.8	72.2626	88	61.3
Miscanthus floridulus	84.3829	83.2	85.6	82.0292	85.3	79	73.9654	75.6	72.4	67.7712	81.9	57.8
Nicotiana attenuata	88.9204	85.1	93.1	87.1497	87.3	87	84.4981	84.9	84.1	73.7658	80.6	68
Oryza sativa	92.9758	91.5	94.5	92.0999	92.2	92	90.0378	89	91.1	80.2908	89.5	72.8
Papaver somniferum	84.7755	81.1	88.8	83.2341	84.4	82.1	76.6437	83.4	70.9	48.695	71.2	37
Physcomitrium patens	84.0291	77.4	91.9	84.7699	79.8	90.4	79.6481	73.3	87.2	76.7906	79.8	74
Selaginella moellendorffii	61.8076	51.4	77.5	61.8633	54.4	71.7	32.848	21.8	66.6	45.0577	48.2	42.3
Setaria italica	92.2999	92.2	92.4	91.3379	92.4	90.3	88.9996	89.2	88.8	81.2195	90	74
Solanum pennellii	92.9892	92	94	92.7487	93.1	92.4	90.096	90.7	89.5	79.3751	87.4	72.7
Triticum dicoccoides	87.4743	86	89	83.4565	90	77.8	66.6063	64.2	69.2	54.9542	85.9	40.4
Vitis riparia	90.8401	89.9	91.8	90.8493	90.6	91.1	89.1073	91.1	87.2	78.4393	85.3	72.6

### Sheet: Locus level metrics
Locus-level F1, Recall, Precision score on 20 test species (The colors represent the relative magnitude of the values, and all data are expressed on a percentage scale).
Species	PlantGeneAnn F1	PlantGeneAnn Recall	PlantGeneAnn Precision	ANNEVO F1	ANNEVO Recall	ANNEVO Precision	Tiberius F1	Tiberius Recall	Tiberius Precision	Helixer F1	Helixer Recall	Helixer Precision
Arabidopsis thaliana	86.489	83.5	89.7	84.8934	81.4	88.7	81.0431	80.3	81.8	74.5966	75.1	74.1
Arachis duranensis	63.7525	59.1	69.2	58.4096	60.8	56.2	56.5602	58.1	55.1	45.8189	49.7	42.5
Brassica napus	76.9625	75.3	78.7	74.4497	74.3	74.6	72.8556	71.1	74.7	61.2618	66.9	56.5
Cannabis sativa	72.6312	63.8	84.3	69.6493	67.1	72.4	65.2795	61.7	69.3	58.3564	54.5	62.8
Capsicum annuum	69.9154	65.1	75.5	63.452	67.2	60.1	45.1205	62.2	35.4	37.6401	47.9	31
Coffea eugenioides	66.6274	64.5	68.9	66.1745	67.5	64.9	62.0697	65.6	58.9	44.1447	49.4	39.9
Elaeis guineensis	68.1928	67.5	68.9	68.8699	71.3	66.6	51.6902	60.9	44.9	40.9603	46.5	36.6
Glycine soja	80.3647	77.2	83.8	75.3415	77.5	73.3	75.4915	76.3	74.7	61.5321	62.6	60.5
Gossypium raimondii	79.2086	76	82.7	78.5385	77.6	79.5	74.9935	75.7	74.3	59.5779	62.4	57
Hordeum vulgare	73.8875	71.8	76.1	65.3373	74.8	58	38.264	47.8	31.9	48.2053	63.9	38.7
Miscanthus floridulus	65.9094	61.5	71	61.5766	62.8	60.4	45.54	50.6	41.4	44.9426	52.3	39.4
Nicotiana attenuata	69.7408	62.3	79.2	63.9141	67	61.1	55.0716	61.9	49.6	45.3826	47.2	43.7
Oryza sativa	80.5815	78.3	83	78.3497	78.5	78.2	70.7316	73	68.6	58.6944	67.2	52.1
Papaver somniferum	61.5008	56	68.2	57.8195	60.7	55.2	44.3368	56.7	36.4	24.7514	40.1	17.9
Physcomitrium patens	58.1383	53.9	63.1	56.4275	53.1	60.2	44.4425	42.9	46.1	42.3499	42.3	42.4
Selaginella moellendorffii	39.1654	37	41.6	33.782	31.9	35.9	23.9346	20.9	28	19.4918	19.9	19.1
Setaria italica	76.8988	76.6	77.2	74.8043	76.7	73	66.5367	70	63.4	56.5165	65.5	49.7
Solanum pennellii	79.2333	77	81.6	78.0954	78.7	77.5	66.5271	73.3	60.9	54.3288	60.5	49.3
Triticum dicoccoides	70.3795	69.2	71.6	62.4994	73.8	54.2	34.1775	44.1	27.9	33.1749	61.6	22.7
Vitis riparia	72.4767	71.2	73.8	72.7472	73.2	72.3	65.8602	71.7	60.9	49.9394	53.4	46.9
