## Supplemental Table 3 for "PlantGeneAnn: a high-accuracy *ab initio* plant gene annotation tool fine-tuned from a genome foundation model"

### Sheet: PlantGeneAnn
PlantGeneAnn BUSCO score on 20 test species.
Species	BUSCO lineage dataset	Complete (%)	Single-copy (%)	Duplicated (%)	Fragmented (%)	Missing (%)	Complete (n)	Single-copy (n)	Duplicated (n)	Fragmented (n)	Missing (n)	Total BUSCO groups (n)
Arabidopsis thaliana	Brassicales odb12	99.5	98.1	1.4	0.2	0.3	4290	4231	59	10	11	4311
Arachis duranensis	Fabales odb12	85.7	74.9	10.7	1.9	12.4	6718	5877	841	150	975	7843
Brassica napus	Brassicales odb12	99.4	3.4	96	0.1	0.5	4285	148	4137	4	22	4311
Cannabis sativa	Eudicotyledons odb12	97.8	92.3	5.4	0.6	1.6	2742	2590	152	17	46	2805
Capsicum annuum	Solanales odb12	93.7	92.6	1.1	1.9	4.4	7433	7348	85	148	353	7934
Coffea eugenioides	Eudicotyledons odb12	97.3	91.1	6.2	1.6	1.1	2728	2554	174	45	32	2805
Elaeis guineensis	Liliopsida odb12	89.2	71.9	17.3	4.7	6.2	2515	2027	488	132	174	2821
Glycine soja	Fabales odb12	99.1	27.9	71.2	0.2	0.7	7773	2187	5586	19	51	7843
Gossypium raimondii	Eudicotyledons odb12	98.3	82	16.3	0.7	1.1	2756	2299	457	19	30	2805
Hordeum_vulgare	Poales odb12	97.5	95.7	1.8	1	1.5	6124	6013	111	64	94	6282
Miscanthus floridulus	Poales odb12	94.3	25.9	68.4	1	4.7	5925	1630	4295	64	293	6282
Nicotiana attenuata	Solanales odb12	95.9	92	3.9	1.3	2.8	7608	7296	312	103	223	7934
Oryza sativa	Poales odb12	99.6	98.6	0.9	0.2	0.2	6254	6196	58	14	14	6282
Papaver somniferum	Embryophyta odb12	98.8	15.4	83.4	0.7	0.5	2002	313	1689	14	10	2026
Physcomitrium patens	Embryophyta odb12	72.1	56.3	15.8	9.2	18.7	1461	1140	321	186	379	2026
Selaginella moellendorffii	Embryophyta odb12	50	13.7	36.3	12.7	37.3	1012	277	735	258	756	2026
Setaria italica	Poales odb12	97.1	95.3	1.8	1	1.9	6102	5986	116	61	119	6282
Solanum pennellii	Solanales odb12	98	97.5	0.5	0.6	1.3	7777	7739	38	51	106	7934
Triticum dicoccoides	Poales odb12	98.8	7.3	91.4	0.6	0.7	6204	460	5744	37	41	6282
Vitis riparia	Eudicotyledons odb12	96	92.9	3.1	2	2	2693	2607	86	57	55	2805

### Sheet: Reference
Reference BUSCO score on 20 test species.
Species	BUSCO lineage dataset	Complete (%)	Single-copy (%)	Duplicated (%)	Fragmented (%)	Missing (%)	Complete (n)	Single-copy (n)	Duplicated (n)	Fragmented (n)	Missing (n)	Total BUSCO groups (n)
Arabidopsis thaliana	Brassicales odb12	99.8	98.4	1.4	0.1	0.1	4301	4241	60	4	6	4311
Arachis duranensis	Fabales odb12	88.6	77.3	11.3	1.1	10.3	6945	6060	885	89	809	7843
Brassica napus	Brassicales odb12	99.4	3.5	95.9	0.1	0.5	4285	151	4134	4	22	4311
Cannabis sativa	Eudicotyledons odb12	98.6	93	5.6	0.2	1.2	2765	2608	157	5	35	2805
Capsicum annuum	Solanales odb12	97.3	95.9	1.3	1.2	1.5	7716	7612	104	96	122	7934
Coffea eugenioides	Eudicotyledons odb12	99	90.4	8.6	0.5	0.5	2777	2537	240	13	15	2805
Elaeis guineensis	Liliopsida odb12	96.6	75.8	20.8	1.1	2.3	2724	2138	586	31	66	2821
Glycine soja	Fabales odb12	99.2	28.2	71	0.1	0.7	7782	2210	5572	9	52	7843
Gossypium raimondii	Eudicotyledons odb12	99.1	82.2	17	0.2	0.6	2781	2305	476	7	17	2805
Hordeum_vulgare	Poales odb12	99.1	77.7	21.3	0.3	0.7	6223	4882	1341	16	43	6282
Miscanthus floridulus	Poales odb12	96.4	25	71.4	0.6	3	6054	1571	4483	38	190	6282
Nicotiana attenuata	Solanales odb12	97.9	93.4	4.5	0.7	1.4	7766	7408	358	57	111	7934
Oryza sativa	Poales odb12	99.6	98.6	1	0.1	0.3	6257	6195	62	5	20	6282
Papaver somniferum	Embryophyta odb12	99	13.8	85.2	0.4	0.6	2006	279	1727	8	12	2026
Physcomitrium patens	Embryophyta odb12	82.7	62.7	20	5	12.2	1676	1271	405	102	248	2026
Selaginella moellendorffii	Embryophyta odb12	79.5	7.7	71.8	6.5	14.1	1610	156	1454	131	285	2026
Setaria italica	Poales odb12	98.1	96.2	1.9	0.7	1.2	6163	6043	120	46	73	6282
Solanum pennellii	Solanales odb12	98.9	98.4	0.5	0.2	1	7845	7805	40	12	77	7934
Triticum dicoccoides	Poales odb12	99.1	6.2	92.9	0.2	0.7	6224	391	5833	11	47	6282
Vitis riparia	Eudicotyledons odb12	98.3	94.3	4	0.6	1.1	2756	2644	112	18	31	2805

### Sheet: ANNEVO
ANNEVO BUSCO score on 20 test species.
Species	BUSCO lineage dataset	Complete (%)	Single-copy (%)	Duplicated (%)	Fragmented (%)	Missing (%)	Complete (n)	Single-copy (n)	Duplicated (n)	Fragmented (n)	Missing (n)	Total BUSCO groups (n)
Arabidopsis thaliana	Brassicales odb12	99.6	98.1	1.5	0.2	0.2	4293	4228	65	8	10	4311
Arachis duranensis	Fabales odb12	86.1	75.3	10.7	1.6	12.3	6750	5907	843	125	968	7843
Brassica napus	Brassicales odb12	99.4	2.8	96.6	0.1	0.5	4285	121	4164	4	22	4311
Cannabis sativa	Eudicotyledons odb12	98.5	92.9	5.6	0.3	1.2	2763	2607	156	9	33	2805
Capsicum annuum	Solanales odb12	94.8	93.5	1.2	2.1	3.2	7518	7419	99	164	252	7934
Coffea eugenioides	Eudicotyledons odb12	97.6	89.7	8	1.1	1.2	2739	2516	223	31	35	2805
Elaeis guineensis	Liliopsida odb12	91.1	73	18	3.2	5.7	2569	2060	509	90	162	2821
Glycine soja	Fabales odb12	99.1	27.6	71.5	0.2	0.7	7770	2165	5605	19	54	7843
Gossypium raimondii	Eudicotyledons odb12	98.5	82	16.5	0.4	1.1	2764	2300	464	11	30	2805
Hordeum_vulgare	Poales odb12	98.5	96.7	1.8	0.7	0.8	6186	6074	112	47	49	6282
Miscanthus floridulus	Poales odb12	95.5	24	71.6	1	3.5	6001	1506	4495	61	220	6282
Nicotiana attenuata	Solanales odb12	97.4	92.9	4.4	1.1	1.6	7724	7372	352	85	125	7934
Oryza sativa	Poales odb12	99.5	98.6	0.9	0.3	0.2	6253	6197	56	16	13	6282
Papaver somniferum	Embryophyta odb12	99.3	13.1	86.2	0.4	0.3	2011	265	1746	9	6	2026
Physcomitrium patens	Embryophyta odb12	74.6	58.4	16.2	8.3	17.1	1511	1183	328	168	347	2026
Selaginella moellendorffii	Embryophyta odb12	54.8	15.3	39.5	12.3	32.9	1111	310	801	249	666	2026
Setaria italica	Poales odb12	97.3	95.5	1.8	0.9	1.8	6113	6002	111	56	113	6282
Solanum pennellii	Solanales odb12	98.2	97.7	0.6	0.5	1.3	7793	7749	44	38	103	7934
Triticum dicoccoides	Poales odb12	99.4	5	94.5	0.2	0.4	6246	312	5934	12	24	6282
Vitis riparia	Eudicotyledons odb12	96.4	93.2	3.2	1.5	2.1	2705	2615	90	42	58	2805

### Sheet: Tiberius
Tiberius BUSCO score on 20 test species.
Species	BUSCO lineage dataset	Complete (%)	Single-copy (%)	Duplicated (%)	Fragmented (%)	Missing (%)	Complete (n)	Single-copy (n)	Duplicated (n)	Fragmented (n)	Missing (n)	Total BUSCO groups (n)
Arabidopsis thaliana	Brassicales odb12	99.2	97.7	1.5	0.2	0.6	4276	4213	63	7	28	4311
Arachis duranensis	Fabales odb12	86.5	75.6	10.9	2.1	11.4	6782	5926	856	164	897	7843
Brassica napus	Brassicales odb12	99.3	2.9	96.5	0.1	0.6	4282	123	4159	4	25	4311
Cannabis sativa	Eudicotyledons odb12	97.6	91.9	5.6	0.7	1.7	2737	2579	158	19	49	2805
Capsicum annuum	Solanales odb12	92.3	91.1	1.2	2.3	5.4	7321	7228	93	181	432	7934
Coffea eugenioides	Eudicotyledons odb12	97.8	89.9	7.9	1	1.2	2743	2522	221	28	34	2805
Elaeis guineensis	Liliopsida odb12	81.3	65.5	15.8	11.5	7.2	2293	1848	445	324	204	2821
Glycine soja	Fabales odb12	98.9	27.4	71.5	0.2	0.9	7758	2152	5606	17	68	7843
Gossypium raimondii	Eudicotyledons odb12	98.3	81.7	16.5	0.6	1.1	2756	2292	464	18	31	2805
Hordeum_vulgare	Poales odb12	64.2	62.9	1.3	12.1	23.6	4036	3952	84	762	1484	6282
Miscanthus floridulus	Poales odb12	87.7	30	57.7	5.2	7.1	5508	1885	3623	327	447	6282
Nicotiana attenuata	Solanales odb12	96	91.7	4.3	1.4	2.6	7613	7272	341	114	207	7934
Oryza sativa	Poales odb12	95.6	94.7	0.9	2.4	2	6003	5947	56	152	127	6282
Papaver somniferum	Embryophyta odb12	99	13.1	85.9	0.5	0.5	2005	265	1740	11	10	2026
Physcomitrium patens	Embryophyta odb12	68.2	54.2	14	10.8	21	1382	1099	283	218	426	2026
Selaginella moellendorffii	Embryophyta odb12	20.2	9.9	10.3	14.9	64.9	410	201	209	302	1314	2026
Setaria italica	Poales odb12	92.4	90.6	1.8	3.9	3.7	5805	5692	113	244	233	6282
Solanum pennellii	Solanales odb12	96.7	96.1	0.6	1	2.3	7674	7625	49	79	181	7934
Triticum dicoccoides	Poales odb12	72.8	29.2	43.6	10.5	16.7	4573	1832	2741	657	1052	6282
Vitis riparia	Eudicotyledons odb12	97.3	93.7	3.6	1.1	1.7	2728	2628	100	30	47	2805

### Sheet: Helixer
Helixer BUSCO score on 20 test species.
Species	BUSCO lineage dataset	Complete (%)	Single-copy (%)	Duplicated (%)	Fragmented (%)	Missing (%)	Complete (n)	Single-copy (n)	Duplicated (n)	Fragmented (n)	Missing (n)	Total BUSCO groups (n)
Arabidopsis thaliana	Brassicales odb12	99.2	97.8	1.4	0.1	0.6	4278	4218	60	6	27	4311
Arachis duranensis	Fabales odb12	87.1	75.9	11.2	1.8	11.1	6831	5956	875	141	871	7843
Brassica napus	Brassicales odb12	99.3	3.8	95.5	0.1	0.6	4280	162	4118	6	25	4311
Cannabis sativa	Eudicotyledons odb12	97.5	91.9	5.6	1.1	1.4	2734	2577	157	31	40	2805
Capsicum annuum	Solanales odb12	92	91	1	2.9	5.1	7298	7218	80	232	404	7934
Coffea eugenioides	Eudicotyledons odb12	95.2	87.8	7.3	3.4	1.5	2669	2464	205	95	41	2805
Elaeis guineensis	Liliopsida odb12	89	71.6	17.4	6.8	4.2	2511	2020	491	192	118	2821
Glycine soja	Fabales odb12	98.4	28.3	70.1	0.5	1	7721	2222	5499	43	79	7843
Gossypium raimondii	Eudicotyledons odb12	97.4	81.1	16.3	1.6	1	2732	2274	458	46	27	2805
Hordeum_vulgare	Poales odb12	97.3	95.4	1.9	1.5	1.2	6115	5995	120	93	74	6282
Miscanthus floridulus	Poales odb12	96	22.7	73.4	1.4	2.6	6032	1424	4608	88	162	6282
Nicotiana attenuata	Solanales odb12	95	90.5	4.4	2.1	2.9	7535	7184	351	167	232	7934
Oryza sativa	Poales odb12	98.9	97.8	1.1	0.7	0.3	6215	6146	69	46	21	6282
Papaver somniferum	Embryophyta odb12	97.3	28	69.3	1	1.6	1972	567	1405	21	33	2026
Physcomitrium patens	Embryophyta odb12	77.2	60.6	16.6	7.6	15.2	1565	1228	337	153	308	2026
Selaginella moellendorffii	Embryophyta odb12	49.4	15.6	33.7	18.9	31.8	1000	317	683	382	644	2026
Setaria italica	Poales odb12	97.8	95.6	2.1	1.4	0.8	6141	6007	134	91	50	6282
Solanum pennellii	Solanales odb12	97.2	96.4	0.7	1.5	1.4	7708	7652	56	117	109	7934
Triticum dicoccoides	Poales odb12	98.8	6.4	92.4	0.6	0.5	6209	403	5806	39	34	6282
Vitis riparia	Eudicotyledons odb12	94.5	90.8	3.7	3.6	1.9	2651	2548	103	101	53	2805
