## Supplemental Table 4 for "PlantGeneAnn: a high-accuracy *ab initio* plant gene annotation tool fine-tuned from a genome foundation model"

### Sheet: fine-tuning species
Genome, assembly version, and source of reference genomes used for fine-tuning study on Physcomitrium patens.
Species	Assembly and Version	Source	Usage
Ceratodon purpureus	CpurpureusR40_538_v1.1	Phytozome v13	fine-tuning
Sphagnum fallax	Sfallax_522_v1.1	Phytozome v13	fine-tuning
Marchantia polymorpha	Mpolymorpha_320_v3.1	Phytozome v13	valid

### Sheet: fine-tuning config
Detailed fine-tuning configuration settings
configuration	settings
sequence length	40960
init lr	0
max lr	0.0001
end lr	0
lr scheduler	cosine
loss function	masked focal-F1
optimizer	adamw
adam betas1/betas2	0.9/0.99
weight decay	0.01
warm up ratio	0.05
train epochs	20
eval epochs	1
save epochs	1
eval metrics	macro F1
total batch size	32
per gpu batch size	1
grad accum	4
early stop patience	2
training gpu device	8*NVIDIA RTX 4090
gpu memory usage	22 GB
gpu hours	3.5 h

### Sheet: fine-tuning metrics
Few-shot learning metrics (percentage scale) on Physcomitrium patens.
Model	Dataset percentage	Exon Recall	Exon Precision	Exon F1	Locus Recall	Locus Precision	Locus F1
PlantGeneAnn	0	76.2	90.3	82.653	53.9	63.1	58.1383
PlantGeneAnn-moss-10	0.1	85.3	89.8	87.4922	62.1	67.6	64.7334
PlantGeneAnn-moss-20	0.2	87	90.2	88.5711	65.2	69.4	67.2345
PlantGeneAnn-moss-40	0.4	88.4	90.8	89.5839	69.5	71.9	70.6796
PlantGeneAnn-moss-60	0.6	88.4	91.2	89.7782	69.7	73	71.3118
PlantGeneAnn-moss-80	0.8	88.4	91.2	89.7782	69.9	72.8	71.3205
PlantGeneAnn-moss	1	89.1	91.8	90.4299	72.4	74.8	73.5804
Helixer-last-layer-tuning	1	78.7	77.2	77.9428	42.6	43.3	42.9471
Helixer-full-tuning	1	85.9	83.3	84.58	60.5	56	58.1631

### Sheet: fine-tuning BUSCOs
Few-shot learning BUSCO score on Physcomitrium patens.
Model	Dataset percentage	BUSCO lineage dataset	Complete (%)	Single-copy (%)	Duplicated (%)	Fragmented (%)	Missing (%)	Complete (n)	Single-copy (n)	Duplicated (n)	Fragmented (n)	Missing (n)	Total BUSCO groups (n)
PlantGeneAnn	0	embryophyta odb12	72.1	56.3	15.8	9.2	18.7	1461	1140	321	186	379	2026
PlantGeneAnn-moss-10	0.1	embryophyta odb12	80.8	62.3	18.5	5.8	13.4	1636	1262	374	118	272	2026
PlantGeneAnn-moss-20	0.2	embryophyta odb12	81.4	62.5	18.9	5.5	13.1	1649	1266	383	112	265	2026
PlantGeneAnn-moss-40	0.4	embryophyta odb12	81.8	62.8	19.1	5.5	12.6	1658	1272	386	112	256	2026
PlantGeneAnn-moss-60	0.6	embryophyta odb12	81.9	62.7	19.2	5.6	12.5	1660	1270	390	113	253	2026
PlantGeneAnn-moss-80	0.8	embryophyta odb12	81.9	62.8	19.1	5.6	12.5	1659	1272	387	113	254	2026
PlantGeneAnn-moss	1	embryophyta odb12	82.1	62.6	19.5	5.3	12.5	1664	1268	396	108	254	2026
Helixer-last-layer-tuning	1	embryophyta odb12	77	60.4	16.6	7.7	15.3	1561	1224	337	155	310	2026
Helixer-full-tuning	1	embryophyta odb12	80.1	61.8	18.3	6.6	13.4	1622	1252	370	133	271	2026
