## Supplemental Table 5 for "PlantGeneAnn: a high-accuracy *ab initio* plant gene annotation tool fine-tuned from a genome foundation model"

### Sheet: memory & runtime
Runtime (s) and peak system memory usage (GB) comparison (GPU: NVIDIA RTX 4090, 18 vCPUs of an AMD EPYC 9754)
species	genome size	PlantGeneAnn memory	ANNEVO memory	Tiberius memory	Helixer memory	PlantGeneAnn runtime	ANNEVO runtime	Tiberius runtime	Helixer runtime
Arabidopsis thaliana	0.13 GB	9.97 GB	15.38 GB	24.10 GB	4.98 GB	860 s	203 s	314 s	1126 s
Oryza sativa	0.36 GB	16.72 GB	17.89 GB	28.50 GB	10.60 GB	2233 s	323 s	786 s	5217 s
Cannabis sativa	0.73 GB	18.28 GB	22.40 GB	37.60 GB	17.72 GB	4542 s	648 s	1437 s	5832 s
Zea mays	2.06 GB	16.45 GB	36.43 GB	64.93 GB	38.96 GB	12389 s	1836 s	4271 s	16812 s
Papaver somniferum	2.57 GB	18.73 GB	32.74 GB	87.80 GB	57.12 GB	15825 s	2735 s	5799 s	51132 s
Hordeum vulgare	3.98 GB	13.19 GB	83.55 GB	146.16 GB	69.60 GB	24515 s	4187 s	7155 s	33522 s
